# Comparative genomics reveals signatures of distinct metabolic strategies and gene loss associated with *Hydra* immortality

**DOI:** 10.64898/2026.02.11.705429

**Authors:** Kaoruko Nojiri, Koryu Kin, Akimasa Someya, Tetsuo Kon, Koto Kon-Nanjo, Hiroshi Shimizu, Kazuharu Arakawa, Etsuo A. Susaki

**Author notes:** Author for Correspondence: Etsuo A. Susaki, Department of Biochemistry and Systems Biomedicine, Juntendo University, Tokyo, Japan. These authors contributed equally to this work (Kaoruko Nojiri, Koryu Kin, Akimasa Someya).

## Abstract

*Hydra* is a freshwater cnidarian genus that provides a unique comparative model for aging research, contrasting the immortal *H. vulgaris* with the aging-inducible *H. oligactis.* Here, we report a high-quality, chromosome-level genome assembly of *H. vulgaris* strain AEP.JNIG. Our assembly is comparable in quality to existing resources, facilitating the analysis of genomic diversity across laboratory strains. Epigenomic profiling revealed that gene-body hypermethylation correlates with transcriptional stability and the suppression of spurious transcription in evolutionary conserved genes, suggesting an epigenetic mechanism for genomic integrity. Furthermore, comparative genomics demonstrated that while *Hydra* conserves fundamental *Hallmarks of Aging* pathways, the immortal *H. vulgaris* paradoxically lacks canonical anti-aging genes (e.g., Klotho, NAMPT) found in the aging-inducible *H. oligactis*. Instead, *H. vulgaris* exhibits a distinct metabolic signature related to mitochondrial energy production and NTP synthesis. Collectively, our comparative genomics results suggest multiple potential mechanisms associated with the *H. vulgaris* immortality and the aging traits of *H. oligactis*, providing novel targets for future functional studies.

**Significance statement:** Why do some organisms age while others appear not to? The freshwater animal *Hydra* provides a unique opportunity to investigate this question, as closely related species display contrasting aging phenotypes. We generated a high-quality genome assembly for a new strain of a non-aging species and conducted comparative analyses with related strains and an aging species. Even closely related strains can accumulate substantial genetic divergence over time, and stable DNA modification patterns were associated with consistent gene activity, suggesting a mechanism that may help maintain cellular balance. Surprisingly, several well-known longevity genes are present in the aging species but absent in the non-aging one. This suggests that extended lifespan may not simply depend on possessing more “anti-aging” genes, but instead may reflect differences in how core biological processes are organized. Our study provides new insights into the genetic basis of aging and highlights *Hydra* as a powerful model for understanding longevity.
