## Supplementary material for "Comparative genomics reveals signatures of distinct metabolic strategies and gene loss associated with *Hydra* immortality": Table S2

### Sheet: database_term_presence_sums
database_term	Hsapi_present	Mmus_present	Dmelano_present	Cele_present	Hv_present	Ho_present
UPR_mt	7	7	6	6	6	6
SASP	41	41	35	35	37	37
HSP70	4	4	4	3	4	4
hsa04620_Toll-like_receptor_signaling_pathway	53	53	32	31	36	37
hsa04550_Signaling_pathways_regulating_pluripotency_of_stem_cells	60	60	59	58	58	58
hsa04350_TGF-beta_signaling_pathway	58	58	46	48	52	52
hsa04340_Hedgehog_signaling_pathway	35	35	31	30	34	34
hsa04330_Notch_signaling_pathway	31	31	28	28	27	27
hsa04310_Wnt_signaling_pathway	86	86	78	70	80	80
hsa04218_Cellular_senescence	82	82	74	68	75	75
hsa04211_longevity_regulating_pathway	51	51	51	46	49	50
hsa04152_AMPK_signaling_pathway	72	72	68	64	68	69
hsa04151_PI3K-Akt_signaling_pathway	173	173	125	119	128	128
hsa04142_lysosome	90	90	79	77	84	84
hsa04140_autophagy	115	115	108	101	107	107
hsa04137_mitophagy	67	67	62	61	64	62
hsa04120_Ubiquitin_mediated_proteolysis	105	104	100	96	103	103
hsa04014_Ras_signaling_pathway	104	104	91	86	92	92
hsa04010_MAPK_signaling_pathway	134	134	113	105	112	113
hsa03450_Non-homologous_end-joining	11	11	8	8	11	11
hsa03440_Homologous_recombination	37	37	26	25	33	33
hsa03430_Mismatch_repair	22	22	20	19	21	21
hsa03420_nucleotide_excision_repair	56	56	53	52	54	55
hsa03410_base_excision_repair	42	42	32	27	38	39
hsa03083_polycomb_repressive_complex	40	40	39	34	37	37
hsa03050_proteasome	38	38	36	35	36	36
GO:1900225_regulation_of_NLRP3_inflammasome_complex_assembly	45	45	37	38	38	39
GO:0141137_positive_regulation_of_gene_expression	48	48	44	38	44	44
GO:0140896_cGAS_STING_signaling_pathway	28	28	26	26	26	26
GO:0140807_NAD_protein_glutamate_ADP_ribosyltransferase_activity	6	6	6	5	6	6
GO:0097472_cyclin_dependent_protein_kinase_activity	12	12	12	12	12	12
GO:0046902_regulation_of_mitochondrial_membrane_permeability	43	43	34	31	36	36
GO:0045814_negative_regulation_of_gene_expression	128	128	107	94	113	113
GO:0042054_histone_methyltransferase_activity	35	35	33	32	34	34
GO:0040029_epigenetic_regulation_of_gene_expression	200	200	169	147	175	175
GO:0038084_vascular_endothelial_growth_factor_signaling_pathway	13	13	13	10	13	13
GO:0032452_histone_demethylase_activity	13	13	13	11	13	13
GO:0032200_telomere_organization	101	101	82	72	92	92
GO:0031931_TORC1_complex	6	6	6	5	6	6
GO:0031577_spindle_checkpoint_signaling	29	29	22	23	28	28
GO:0031445_regulation_of_heterochromatin_formation	9	9	8	8	9	9
GO:0031012_extracellular_matrix	237	237	174	169	187	189
GO:0030968_endoplasmic_reticulum_unfolded_protein_response	59	59	52	49	54	55
GO:0019985_translesion_synthesis	23	23	19	18	22	21
GO:0009008_DNA-methyltransferase_activity	4	4	4	3	4	4
GO:0008459_chondroitin_6-sulfotransferase_activity	1	1	1	0	1	1
GO:0008286_insulin_receptor_signaling_pathway	61	61	58	55	56	58
GO:0006338_chromatin_remodeling	434	434	378	335	393	392
GO:0005840_ribosome	206	206	200	191	189	189
GO:0005125_cytokine_activity	134	133	24	30	35	36
GO:0004407_histone_deacetylase_activity	11	11	11	10	11	11
GO:0004402_histone_acetyltransferase_activity	29	29	27	26	28	28
ETS_domain	3	3	3	3	3	3
