## Supplementary material for "Comparative genomics reveals signatures of distinct metabolic strategies and gene loss associated with *Hydra* immortality": Table S3

### Sheet: Ho_specific
Orthogroup	H. sapiens gene	database
OG0000382	AOX1, XDH
OG0000650	KLB, LCT, LCTL, KL, GBA3	hsa04211_longevity_regulating_pathway
OG0000887	SLC10A1, SLC10A2, SLC10A4, SLC10A6, SLC10A3, SLC10A5
OG0000897	SCD5, SCD	hsa04152_AMPK_signaling_pathway
OG0000913	IRGC, IRGM	GO:1900225_regulation_of_NLRP3_inflammasome_complex_assembly
OG0001290	SLC47A2, SLC47A1
OG0001291	NAT8, NAT8B, NAT8L
OG0001312	GHDC
OG0001693	DGUOK, DCK, TK2
OG0001834	DPT	GO:0031012_extracellular_matrix
OG0002251	PGLYRP1, PGLYRP2, PGLYRP4, PGLYRP3
OG0003168	LACTB
OG0003889	GOLT1B, GOLT1A
OG0004103	BLVRB	GO:0008286_insulin_receptor_signaling_pathway
OG0004940	FN3KRP, FN3K
OG0005287	GDA
OG0005784	TTR
OG0006342	PPTC7
OG0006902	CREG2, CREG1
OG0007028	METTL15
OG0007056	GLOD5
OG0007091	PRDX5
OG0007176	NAMPT	GO:0008286_insulin_receptor_signaling_pathway, GO:0005125_cytokine_activity
OG0007239	NT5C1A, NT5C1B, NT5C1B-RDH14
OG0007445	NDUFA10
OG0007530	SPATA20
OG0007619	BLMH
OG0007663	YARS2
OG0007671	FUT2, FUT1	GO:0030968_endoplasmic_reticulum_unfolded_protein_response
OG0007680	MFSD2A, MFSD2B
OG0007979	URAD
OG0008058	TMEM256, TMEM256-PLSCR3
OG0008083	ACOT8
OG0008195	MPG	hsa03410_base_excision_repair
OG0008219	TMPPE
OG0008238	TRPT1
OG0008293	FTCD
OG0008304	TRMU
OG0008479	QPRT
OG0008488	ABHD10
OG0008730	SQLE
OG0008828	CH25H
OG0009108	GCKR
OG0009125	LACC1
OG0009377	POLR2L	hsa03420_nucleotide_excision_repair
OG0009382	MT-CO2
OG0009420	ACY3, ASPA
OG0009628	MT-CO3
OG0009671	ACOD1
OG0009801	GTPBP8
OG0009905	MT-CYB
OG0010112	NAGS
OG0010482	TRMO
OG0010540	FDFT1
OG0010544	ETFBKMT
OG0010882	MT-ATP6
OG0010930	TMEM260
OG0011542	PYURF
OG0011691	NANS
OG0012155	MT-ND3
OG0012745	NQO1, NQO2
OG0014814	ZG16B, ZG16
OG0014944	RBP3	GO:0031012_extracellular_matrix
OG0019578	SNCA	GO:0005840_ribosome
OG0022326	CD14	hsa04620_Toll-like_receptor_signaling_pathway, hsa04010_MAPK_signaling_pathway

### Sheet: Hv_specific
Orthogroup	h_sapiens_gene	database
OG0002847	SS18L1, SS18, SS18L2	GO:0006338_chromatin_remodeling
OG0003544	MON1B, MON1A	hsa04137_mitophagy
OG0005349	SSR2
OG0005953	ELOF1
OG0006166	NDUFB7
OG0006758	ELP4
OG0007244	SPTSSA, SPTSSB
OG0007343	KIAA0513
OG0007410	POP5
OG0007577	CRIPT
OG0007665	SERF1A, SERF1B, SERF2
OG0008044	TMEM241
OG0008458	TMEM201
OG0008462	UBL5
OG0008469	CDPF1
OG0008481	C8orf33
OG0008485	PFN4
OG0008671	LKAAEAR1
OG0008687	PCLAF	GO:0019985_translesion_synthesis
OG0008849	PSMG4
OG0009175	UQCR11
OG0009610	ATP5F1E
OG0009794	NDUFA3
OG0010232	BBLN
OG0010259	FAM241B
OG0010858	RPS29	GO:0005840_ribosome
OG0010891	UQCR10
OG0011114	CEBPZOS
OG0011720	MSANTD1
OG0012121	TOMM7	hsa04137_mitophagy
OG0012219	ATP5MK
OG0013324	COPS9
OG0014927	SMIM30
